# EMULSION: transparent and flexible multiscale stochastic models in human, animal and plant epidemiology

**DOI:** 10.1101/563791

**Authors:** Sébastien Picault, Yu-Lin Huang, Vianney Sicard, Sandie Arnoux, Gaël Beaunée, Pauline Ezanno

**Affiliations:** BIOEPAR, INRA, Oniris, CS40706, 44307 Nantes, France; Univ. Lille, CNRS, Centrale Lille, UMR 9189 - CRIStAL, F-59000 Lille, France

## Abstract

Stochastic mechanistic epidemiological models largely contribute to better understand pathogen emergence and spread, and assess control strategies at various scales (from within-host to transnational scale). However, developing realistic models which involve multi-disciplinary knowledge integration faces three major challenges in predictive epidemiology: lack of readability once translated into simulation code, low reproducibility and reusability, and long development time compared to outbreak time scale. We introduce here EMULSION, an artificial intelligence-based software intended to address those issues and help modellers focus on model design rather than programming. EMULSION defines a domain-specific language to make all components of an epidemiological model (structure, processes, parameters…) explicit as a structured text file. This file is readable by scientists from other fields (epidemiologists, biologists, economists), who can contribute to validate or revise assumptions at any stage of model development. It is then automatically processed by EMULSION generic simulation engine, preventing any discrepancy between model description and implementation. The modelling language and simulation architecture both rely on the combination of advanced artificial intelligence methods (knowledge representation and multi-level agent-based simulation), allowing several modelling paradigms (from compartment- to individual-based models) at several scales (up to metapopulation). The flexibility of EMULSION and its capability to support iterative modelling are illustrated here through examples of progressive complexity, including late revisions of core model assumptions. EMULSION is also currently used to model the spread of several diseases in real pathosystems. EMULSION provides a command-line tool for checking models, producing model diagrams, running simulations, and plotting outputs. Written in Python 3, EMULSION runs on Linux, MacOS, and Windows. It is released under Apache-2.0 license. A comprehensive documentation with installation instructions, a tutorial and many examples are available from: https://sourcesup.renater.fr/www/emulsion-public.
