## Supplementary material for "EMULSION: transparent and flexible multiscale stochastic models in human, animal and plant epidemiology": S1 File: moves.csv

date	source	dest	age	qty
2018-01-04	0	10	J	7
2018-01-05	10	8	J	6
2018-01-08	0	7	J	5
2018-01-08	0	9	J	2
2018-01-10	0	7	A	7
2018-01-13	0	2	J	4
2018-01-16	10	8	J	7
2018-01-16	0	1	J	5
2018-01-17	10	6	J	4
2018-01-21	9	11	J	4
2018-01-25	10	3	A	11
2018-01-26	9	7	A	7
2018-01-27	3	0	J	5
2018-01-28	8	6	J	6
2018-01-29	8	10	A	6
2018-02-05	5	3	J	6
2018-02-09	3	4	J	5
2018-02-10	9	1	J	5
2018-02-12	9	1	A	6
2018-02-13	7	8	J	3
2018-02-15	2	5	J	3
2018-02-19	10	3	J	3
2018-02-20	8	9	J	5
2018-02-21	8	11	J	3
2018-02-22	0	2	J	3
2018-02-23	9	4	J	3
2018-02-27	6	4	J	5
2018-03-03	0	4	J	4
2018-03-04	10	0	J	3
2018-03-06	9	11	J	3
2018-03-08	9	6	J	4
2018-03-10	6	11	J	8
2018-03-11	0	11	A	5
2018-03-14	6	4	J	4
2018-03-18	9	1	A	5
2018-03-21	10	5	J	3
2018-03-24	6	11	A	4
2018-03-25	4	8	A	3
2018-03-25	0	8	A	4
2018-03-26	7	11	J	7
2018-03-26	4	2	J	6
2018-03-27	7	4	J	6
2018-03-27	10	2	J	3
2018-03-31	10	3	J	3
2018-04-02	5	0	J	4
2018-04-05	2	1	J	3
2018-04-07	8	11	J	2
2018-04-09	1	0	A	6
2018-04-11	9	0	A	8
2018-04-14	9	3	A	5
2018-04-15	3	1	A	6
2018-04-17	11	2	J	5
2018-04-20	4	1	J	2
2018-04-20	8	7	A	8
2018-04-21	3	5	A	7
2018-04-27	6	3	A	4
2018-04-27	11	1	J	4
2018-04-30	7	8	A	7
2018-05-03	6	4	J	6
2018-05-05	4	7	J	7
2018-05-06	4	9	A	7
2018-05-09	2	10	J	4
2018-05-11	2	8	J	2
2018-05-17	8	11	J	4
2018-05-20	9	5	A	3
2018-05-20	7	4	A	3
2018-05-21	10	11	J	6
2018-05-23	11	3	J	6
2018-05-27	1	6	J	4
2018-05-27	0	6	A	5
2018-05-29	9	5	J	3
2018-05-31	3	4	A	4
2018-06-03	10	3	A	5
2018-06-05	11	5	J	6
2018-06-06	4	6	J	7
2018-06-09	1	3	A	9
2018-06-12	6	10	J	5
2018-06-14	4	1	J	3
2018-06-16	1	4	J	4
2018-06-17	4	10	J	5
2018-06-17	0	2	J	5
2018-06-20	8	6	J	3
2018-06-24	7	0	J	2
2018-06-27	3	10	J	6
2018-06-28	11	6	J	5
2018-06-30	8	9	J	2
2018-07-03	8	4	J	6
