## Supplementary material for "EMULSION: transparent and flexible multiscale stochastic models in human, animal and plant epidemiology": S2 File: counts.csv

simu_id	A	D	Female	G	J	Male	agent_id	level	step	total_herd
0	100	0	46	0	0	54	1	herd	0	100
0	98	0	46	1	0	53	1	herd	1	99
0	94	0	44	3	0	53	1	herd	2	97
0	93	0	43	3	0	53	1	herd	3	96
0	89	0	42	4	0	51	1	herd	4	93
0	87	0	42	6	0	51	1	herd	5	93
0	84	0	41	8	0	51	1	herd	6	92
0	82	0	41	10	0	51	1	herd	7	92
0	80	0	41	12	0	51	1	herd	8	92
0	78	0	41	14	0	51	1	herd	9	92
0	76	0	41	15	0	50	1	herd	10	91
0	74	0	41	16	0	49	1	herd	11	90
0	73	0	40	15	0	48	1	herd	12	88
0	73	0	40	15	0	48	1	herd	13	88
0	72	0	40	15	0	47	1	herd	14	87
0	69	0	39	17	0	47	1	herd	15	86
0	66	0	39	20	0	47	1	herd	16	86
0	63	0	38	21	0	46	1	herd	17	84
0	61	0	38	22	0	45	1	herd	18	83
0	60	0	38	22	0	44	1	herd	19	82
0	58	0	38	24	0	44	1	herd	20	82
0	57	0	37	24	0	44	1	herd	21	81
0	57	0	36	23	0	44	1	herd	22	80
0	57	0	36	23	0	44	1	herd	23	80
0	57	0	36	23	0	44	1	herd	24	80
0	55	0	36	24	0	43	1	herd	25	79
0	54	0	36	24	0	42	1	herd	26	78
0	54	0	35	23	0	42	1	herd	27	77
0	52	0	34	23	0	41	1	herd	28	75
0	52	0	34	23	0	41	1	herd	29	75
0	50	0	34	24	0	40	1	herd	30	74
0	49	0	34	24	0	39	1	herd	31	73
0	47	0	34	25	0	38	1	herd	32	72
0	47	0	34	25	0	38	1	herd	33	72
0	46	0	34	25	0	37	1	herd	34	71
0	45	0	34	26	0	37	1	herd	35	71
0	44	0	33	25	0	36	1	herd	36	69
0	44	0	33	25	0	36	1	herd	37	69
0	43	0	33	26	0	36	1	herd	38	69
0	42	0	33	26	0	35	1	herd	39	68
0	42	0	33	26	0	35	1	herd	40	68
0	43	0	32	24	1	36	1	herd	41	68
0	44	0	34	23	3	36	1	herd	42	70
0	42	0	34	24	3	35	1	herd	43	69
0	42	0	35	24	4	35	1	herd	44	70
0	44	0	35	22	6	37	1	herd	45	72
0	42	0	35	23	6	36	1	herd	46	71
0	43	0	34	20	8	37	1	herd	47	71
0	43	0	35	19	9	36	1	herd	48	71
0	42	0	34	19	9	36	1	herd	49	70
0	39	0	34	22	9	36	1	herd	50	70
0	38	0	34	23	9	36	1	herd	51	70
0	37	0	34	24	9	36	1	herd	52	70
0	37	0	34	24	9	36	1	herd	53	70
0	35	0	34	25	9	35	1	herd	54	69
0	37	0	34	23	12	38	1	herd	55	72
0	39	0	35	21	14	39	1	herd	56	74
0	41	0	35	19	16	41	1	herd	57	76
0	39	0	36	20	17	40	1	herd	58	76
0	38	0	36	21	17	40	1	herd	59	76
0	40	0	37	20	17	40	1	herd	60	77
0	42	0	37	20	15	40	1	herd	61	77
0	42	0	37	20	15	40	1	herd	62	77
0	41	0	37	21	14	39	1	herd	63	76
0	39	0	36	24	12	39	1	herd	64	75
0	40	0	36	23	13	40	1	herd	65	76
0	42	0	35	22	11	40	1	herd	66	75
0	41	0	35	23	10	39	1	herd	67	74
0	41	0	36	22	11	38	1	herd	68	74
0	40	0	36	22	11	37	1	herd	69	73
0	41	0	36	21	12	38	1	herd	70	74
0	41	0	34	19	12	38	1	herd	71	72
0	41	0	35	19	13	38	1	herd	72	73
0	41	0	35	19	13	38	1	herd	73	73
0	43	0	35	19	10	37	1	herd	74	72
0	45	0	34	18	9	38	1	herd	75	72
0	46	0	34	19	7	38	1	herd	76	72
0	47	0	34	19	6	38	1	herd	77	72
0	46	0	34	19	6	37	1	herd	78	71
0	47	0	34	19	5	37	1	herd	79	71
0	47	0	33	18	5	37	1	herd	80	70
0	46	0	33	19	5	37	1	herd	81	70
0	47	0	33	18	6	38	1	herd	82	71
0	47	0	34	17	7	37	1	herd	83	71
0	48	0	33	16	7	38	1	herd	84	71
0	47	0	33	17	7	38	1	herd	85	71
0	46	0	34	18	8	38	1	herd	86	72
0	47	0	33	17	7	38	1	herd	87	71
0	46	0	33	17	7	37	1	herd	88	70
0	46	0	33	18	6	37	1	herd	89	70
0	45	0	33	16	9	37	1	herd	90	70
0	46	0	33	16	8	37	1	herd	91	70
0	46	0	34	15	9	36	1	herd	92	70
0	45	0	34	15	9	35	1	herd	93	69
0	46	0	35	15	9	35	1	herd	94	70
0	47	0	34	13	10	36	1	herd	95	70
0	47	0	34	13	10	36	1	herd	96	70
0	45	0	34	15	10	36	1	herd	97	70
0	43	0	34	17	10	36	1	herd	98	70
0	42	0	34	18	11	37	1	herd	99	71
0	42	0	34	18	11	37	1	herd	100	71
0	41	0	34	20	10	37	1	herd	101	71
0	40	0	34	21	9	36	1	herd	102	70
0	40	0	34	22	8	36	1	herd	103	70
0	41	0	35	21	10	37	1	herd	104	72
0	40	0	34	21	9	36	1	herd	105	70
0	40	0	34	21	9	36	1	herd	106	70
0	40	0	35	21	10	36	1	herd	107	71
0	39	0	35	22	10	36	1	herd	108	71
0	42	0	34	21	7	36	1	herd	109	70
0	42	0	34	21	7	36	1	herd	110	70
0	41	0	33	22	6	36	1	herd	111	69
0	42	0	33	21	7	37	1	herd	112	70
0	42	0	33	22	6	37	1	herd	113	70
0	43	0	33	22	5	37	1	herd	114	70
0	44	0	34	21	6	37	1	herd	115	71
0	44	0	34	20	7	37	1	herd	116	71
0	44	0	34	20	7	37	1	herd	117	71
0	44	0	34	21	6	37	1	herd	118	71
0	43	0	34	22	6	37	1	herd	119	71
0	41	0	34	23	6	36	1	herd	120	70
0	41	0	35	22	7	35	1	herd	121	70
0	41	0	35	22	7	35	1	herd	122	70
0	43	0	35	22	5	35	1	herd	123	70
0	42	0	35	23	5	35	1	herd	124	70
0	43	0	35	22	6	36	1	herd	125	71
0	45	0	36	21	6	36	1	herd	126	72
0	44	0	36	22	6	36	1	herd	127	72
0	44	0	36	22	6	36	1	herd	128	72
0	44	0	37	22	7	36	1	herd	129	73
0	45	0	37	21	8	37	1	herd	130	74
0	46	0	37	21	7	37	1	herd	131	74
0	44	0	37	22	7	36	1	herd	132	73
0	43	0	37	22	7	35	1	herd	133	72
0	44	0	37	21	7	35	1	herd	134	72
0	43	0	37	21	6	33	1	herd	135	70
0	42	0	37	22	6	33	1	herd	136	70
0	44	0	38	20	8	34	1	herd	137	72
0	44	0	40	18	10	32	1	herd	138	72
0	44	0	40	18	11	33	1	herd	139	73
0	43	0	39	19	10	33	1	herd	140	72
0	44	0	39	18	11	34	1	herd	141	73
0	43	0	39	18	12	34	1	herd	142	73
0	41	0	39	19	13	34	1	herd	143	73
0	41	0	40	20	13	34	1	herd	144	74
0	41	0	40	20	12	33	1	herd	145	73
0	41	0	40	20	12	33	1	herd	146	73
0	42	0	39	18	13	34	1	herd	147	73
0	43	0	39	18	13	35	1	herd	148	74
0	44	0	39	18	12	35	1	herd	149	74
0	44	0	39	18	12	35	1	herd	150	74
0	42	0	38	19	12	35	1	herd	151	73
0	41	0	38	19	12	34	1	herd	152	72
0	42	0	38	19	12	35	1	herd	153	73
0	39	0	38	21	12	34	1	herd	154	72
0	39	0	38	21	12	34	1	herd	155	72
0	41	0	38	21	10	34	1	herd	156	72
0	42	0	38	22	8	34	1	herd	157	72
0	43	0	38	22	8	35	1	herd	158	73
0	43	0	38	22	9	36	1	herd	159	74
0	44	0	38	22	9	37	1	herd	160	75
0	42	0	37	22	8	35	1	herd	161	72
0	43	0	37	22	7	35	1	herd	162	72
0	43	0	37	23	6	35	1	herd	163	72
0	43	0	37	23	7	36	1	herd	164	73
0	42	0	37	24	7	36	1	herd	165	73
0	41	0	37	26	6	36	1	herd	166	73
0	42	0	37	26	5	36	1	herd	167	73
0	41	0	36	25	5	35	1	herd	168	71
0	40	0	34	23	6	35	1	herd	169	69
0	39	0	34	24	6	35	1	herd	170	69
0	39	0	34	24	6	35	1	herd	171	69
0	40	0	33	23	6	36	1	herd	172	69
0	38	0	33	25	6	36	1	herd	173	69
0	38	0	32	24	7	37	1	herd	174	69
0	38	0	31	23	7	37	1	herd	175	68
0	39	0	31	22	8	38	1	herd	176	69
0	39	0	30	22	7	38	1	herd	177	68
0	39	0	29	22	6	38	1	herd	178	67
0	38	0	28	21	5	36	1	herd	179	64
0	36	0	28	23	5	36	1	herd	180	64
0	35	0	28	24	5	36	1	herd	181	64
0	34	0	28	24	5	35	1	herd	182	63
0	36	0	28	23	5	36	1	herd	183	64
0	38	0	29	20	7	36	1	herd	184	65
0	38	0	29	20	7	36	1	herd	185	65
0	38	0	29	20	7	36	1	herd	186	65
0	38	0	29	20	7	36	1	herd	187	65
0	39	0	30	20	7	36	1	herd	188	66
0	38	0	30	21	7	36	1	herd	189	66
0	36	0	30	21	7	34	1	herd	190	64
0	36	0	30	22	6	34	1	herd	191	64
0	36	0	30	22	6	34	1	herd	192	64
0	37	0	28	20	6	35	1	herd	193	63
0	39	0	27	17	8	37	1	herd	194	64
0	40	0	27	17	7	37	1	herd	195	64
0	39	0	26	17	7	37	1	herd	196	63
0	40	0	27	16	8	37	1	herd	197	64
0	41	0	27	15	9	38	1	herd	198	65
0	41	0	27	15	10	39	1	herd	199	66
0	41	0	27	15	10	39	1	herd	200	66
