## Supplementary material for "EMULSION: transparent and flexible multiscale stochastic models in human, animal and plant epidemiology": S2 File: counts1.csv

simu_id	E	I	M	NP	P	Q	R	S	agent_id	level	step
0	0	10	0	55	45	0	0	90	1	herd	0
0	7	10	0	54	43	0	0	80	1	herd	1
0	10	15	0	54	42	0	0	71	1	herd	2
0	9	18	0	52	41	0	3	63	1	herd	3
0	11	25	0	52	40	0	4	52	1	herd	4
0	12	29	0	51	40	0	7	43	1	herd	5
0	10	32	0	50	37	0	11	34	1	herd	6
0	7	40	0	50	37	0	10	30	1	herd	7
0	7	44	0	50	37	0	13	23	1	herd	8
0	6	48	0	50	36	0	14	18	1	herd	9
0	13	47	0	49	35	0	18	6	1	herd	10
0	3	53	0	46	34	0	20	4	1	herd	11
0	2	49	0	45	32	4	19	3	1	herd	12
0	2	42	0	30	44	7	21	2	1	herd	13
0	0	36	0	18	54	8	27	1	1	herd	14
0	1	29	0	9	63	11	29	2	1	herd	15
0	0	27	0	5	65	7	31	5	1	herd	16
0	0	21	0	2	66	7	30	10	1	herd	17
0	2	20	0	2	66	7	31	8	1	herd	18
0	2	20	0	1	67	5	33	8	1	herd	19
0	3	20	0	1	67	4	32	9	1	herd	20
0	1	15	0	0	66	8	28	14	1	herd	21
0	1	14	0	0	66	8	26	17	1	herd	22
0	3	14	0	0	65	7	26	15	1	herd	23
0	2	14	0	0	64	7	27	14	1	herd	24
0	1	16	0	0	64	1	32	14	1	herd	25
0	2	17	0	0	64	1	32	12	1	herd	26
0	2	17	0	0	63	1	32	11	1	herd	27
0	1	19	0	0	63	0	33	10	1	herd	28
0	2	18	0	0	61	2	29	10	1	herd	29
0	3	18	0	0	60	3	28	8	1	herd	30
0	3	19	0	0	60	5	23	10	1	herd	31
0	5	14	0	0	60	9	21	11	1	herd	32
0	2	18	0	0	60	7	21	12	1	herd	33
0	3	17	20	44	37	9	21	11	1	herd	34
0	3	12	20	42	34	7	24	10	1	herd	35
0	0	13	20	41	32	3	27	10	1	herd	36
0	2	12	20	41	32	3	26	10	1	herd	37
0	0	13	16	41	32	0	28	16	1	herd	38
0	1	12	15	41	31	0	25	19	1	herd	39
0	3	13	12	40	31	0	24	19	1	herd	40
0	2	16	12	40	30	0	21	19	1	herd	41
0	3	17	8	40	30	0	19	23	1	herd	42
0	4	20	4	40	30	0	17	25	1	herd	43
0	3	23	3	39	30	0	16	24	1	herd	44
0	6	24	2	39	30	0	18	19	1	herd	45
0	3	25	2	38	30	0	20	18	1	herd	46
0	8	27	10	48	28	0	19	12	1	herd	47
0	4	30	16	57	25	0	21	11	1	herd	48
0	1	31	20	58	29	0	22	13	1	herd	49
0	4	31	21	56	33	0	21	12	1	herd	50
0	6	31	22	57	34	0	20	12	1	herd	51
0	5	34	18	56	35	0	19	15	1	herd	52
0	3	36	15	54	37	0	18	19	1	herd	53
0	6	38	12	53	37	0	18	16	1	herd	54
0	7	39	11	55	35	0	22	11	1	herd	55
0	2	41	9	53	35	0	25	11	1	herd	56
0	3	41	7	52	33	0	24	10	1	herd	57
0	1	38	7	50	32	0	26	10	1	herd	58
0	2	37	7	49	32	0	23	12	1	herd	59
0	2	34	4	42	37	0	25	14	1	herd	60
0	7	34	4	34	45	0	24	10	1	herd	61
0	2	36	2	29	49	0	25	13	1	herd	62
0	3	35	1	21	54	0	24	12	1	herd	63
0	3	34	1	18	57	1	24	12	1	herd	64
0	0	33	1	14	58	3	21	14	1	herd	65
0	5	25	1	12	59	6	24	10	1	herd	66
0	5	28	1	10	61	8	23	6	1	herd	67
0	2	28	1	5	66	10	25	5	1	herd	68
0	3	21	1	2	68	11	31	3	1	herd	69
0	0	22	1	2	67	8	35	3	1	herd	70
0	1	17	1	1	66	7	35	6	1	herd	71
0	0	18	1	1	65	4	35	8	1	herd	72
0	2	12	1	0	64	4	35	10	1	herd	73
0	1	12	1	0	64	5	34	11	1	herd	74
0	1	10	1	0	63	6	33	12	1	herd	75
0	3	8	1	0	63	6	32	13	1	herd	76
0	1	8	1	0	61	6	31	14	1	herd	77
0	2	8	1	0	61	4	32	14	1	herd	78
0	1	9	1	0	59	2	31	15	1	herd	79
0	1	9	1	0	58	3	29	15	1	herd	80
0	1	9	6	11	50	3	29	13	1	herd	81
0	0	10	9	19	45	3	28	14	1	herd	82
0	1	8	14	31	39	3	28	16	1	herd	83
0	1	8	16	35	36	2	25	19	1	herd	84
0	1	7	16	37	33	0	26	20	1	herd	85
0	1	8	13	37	33	0	25	23	1	herd	86
0	3	8	11	39	32	0	25	24	1	herd	87
0	3	11	11	41	31	0	25	22	1	herd	88
0	4	14	8	41	31	0	24	22	1	herd	89
0	1	15	4	41	31	0	25	27	1	herd	90
0	2	15	3	39	31	0	25	25	1	herd	91
0	5	16	4	40	29	0	21	23	1	herd	92
0	6	20	4	40	29	0	21	18	1	herd	93
0	2	23	8	43	30	0	20	20	1	herd	94
0	2	24	12	50	29	0	21	20	1	herd	95
0	4	26	11	44	36	0	18	21	1	herd	96
0	6	28	15	49	34	0	19	15	1	herd	97
0	2	34	14	42	41	0	19	14	1	herd	98
0	2	29	14	42	41	0	21	17	1	herd	99
0	5	27	13	44	38	0	21	16	1	herd	100
0	5	28	15	47	37	0	20	16	1	herd	101
0	4	31	13	53	33	0	19	19	1	herd	102
0	2	34	11	54	33	0	19	21	1	herd	103
0	5	34	9	54	33	0	18	21	1	herd	104
0	8	33	5	52	32	0	21	17	1	herd	105
1	0	10	0	50	50	0	0	90	2	herd	0
1	3	10	0	50	50	0	0	87	2	herd	1
1	5	13	0	49	50	0	0	81	2	herd	2
1	7	17	0	48	50	0	0	74	2	herd	3
1	16	23	0	48	50	0	1	58	2	herd	4
1	7	34	0	48	50	0	5	52	2	herd	5
1	6	36	0	48	48	0	7	47	2	herd	6
1	12	40	0	48	48	0	8	36	2	herd	7
1	12	47	0	46	47	0	7	27	2	herd	8
1	11	55	0	46	45	0	9	16	2	herd	9
1	4	63	0	45	45	0	9	14	2	herd	10
1	6	60	0	45	45	0	14	10	2	herd	11
1	5	57	0	44	45	4	18	5	2	herd	12
1	2	52	0	27	58	5	22	4	2	herd	13
1	2	48	0	19	66	7	24	4	2	herd	14
1	1	43	0	12	70	8	25	5	2	herd	15
1	0	34	0	9	71	9	31	6	2	herd	16
1	1	28	0	8	69	10	30	8	2	herd	17
1	0	26	0	5	72	9	33	9	2	herd	18
1	3	20	0	4	73	11	35	8	2	herd	19
1	2	20	0	1	76	5	41	9	2	herd	20
1	0	18	0	1	76	5	41	13	2	herd	21
1	1	15	0	1	74	7	35	17	2	herd	22
1	1	14	0	1	74	6	36	18	2	herd	23
1	1	12	0	1	72	7	33	20	2	herd	24
1	6	12	0	1	71	5	32	17	2	herd	25
1	4	14	0	0	71	4	32	17	2	herd	26
1	3	17	0	0	70	5	28	17	2	herd	27
1	2	17	0	0	69	4	30	16	2	herd	28
1	1	15	0	0	68	6	31	15	2	herd	29
1	2	12	0	0	67	6	34	13	2	herd	30
1	0	13	0	0	66	5	32	16	2	herd	31
1	3	12	0	0	65	4	31	15	2	herd	32
1	4	12	0	0	65	3	34	12	2	herd	33
1	3	13	27	59	34	1	36	13	2	herd	34
1	1	16	27	58	34	1	32	15	2	herd	35
1	2	16	27	58	34	1	27	19	2	herd	36
1	1	15	26	57	34	0	29	20	2	herd	37
1	3	12	20	57	32	0	29	25	2	herd	38
1	3	11	14	57	32	0	30	31	2	herd	39
1	4	12	11	55	31	0	25	34	2	herd	40
1	3	14	7	54	31	0	24	37	2	herd	41
1	2	12	5	54	31	0	28	38	2	herd	42
1	4	13	3	54	31	0	28	37	2	herd	43
1	4	16	3	52	30	0	27	32	2	herd	44
1	4	17	2	51	30	0	25	33	2	herd	45
1	8	19	2	51	30	0	21	31	2	herd	46
1	3	25	10	58	30	0	20	30	2	herd	47
1	3	29	13	49	44	0	20	28	2	herd	48
1	6	27	17	48	48	0	22	24	2	herd	49
1	8	32	20	51	47	0	21	17	2	herd	50
1	4	35	17	52	46	0	21	21	2	herd	51
1	4	37	19	56	45	0	20	21	2	herd	52
1	5	36	18	56	46	0	20	23	2	herd	53
1	4	37	15	59	45	0	23	25	2	herd	54
1	6	36	14	58	46	0	27	21	2	herd	55
1	2	36	11	57	45	0	29	24	2	herd	56
1	3	33	8	56	45	0	31	26	2	herd	57
1	3	32	5	55	44	0	32	27	2	herd	58
1	4	31	1	54	43	0	33	28	2	herd	59
1	1	31	1	47	47	0	33	28	2	herd	60
1	8	26	0	38	54	0	36	22	2	herd	61
1	2	32	0	31	61	0	34	24	2	herd	62
1	8	32	0	26	62	0	29	19	2	herd	63
1	6	29	0	24	62	6	26	19	2	herd	64
1	2	27	0	20	65	12	26	18	2	herd	65
1	4	29	0	16	69	12	25	15	2	herd	66
1	3	27	0	11	70	12	24	15	2	herd	67
1	4	27	0	7	73	9	25	15	2	herd	68
1	1	27	0	6	71	5	30	14	2	herd	69
1	1	22	0	5	71	8	28	17	2	herd	70
1	4	21	0	3	73	7	30	14	2	herd	71
1	7	20	0	3	71	4	34	9	2	herd	72
1	1	25	0	2	71	4	32	11	2	herd	73
1	4	24	0	2	67	3	29	9	2	herd	74
1	0	23	0	0	68	5	27	13	2	herd	75
1	2	21	0	0	67	3	28	13	2	herd	76
1	3	18	0	0	65	4	27	13	2	herd	77
1	3	19	0	0	65	5	25	13	2	herd	78
1	3	20	0	0	65	5	24	13	2	herd	79
1	4	17	0	0	65	9	25	10	2	herd	80
1	5	18	4	8	59	7	26	7	2	herd	81
1	0	19	14	32	47	9	29	8	2	herd	82
1	1	15	16	38	43	9	32	8	2	herd	83
1	0	14	17	41	41	6	37	8	2	herd	84
1	1	13	18	43	40	7	36	8	2	herd	85
1	1	10	14	45	39	5	40	14	2	herd	86
1	2	9	12	46	38	3	39	19	2	herd	87
1	1	9	12	48	36	2	41	19	2	herd	88
1	0	10	10	50	35	1	37	27	2	herd	89
1	3	9	8	48	35	0	35	28	2	herd	90
1	1	11	7	48	35	0	35	29	2	herd	91
1	5	11	5	48	35	0	32	30	2	herd	92
1	5	16	3	48	35	0	31	28	2	herd	93
1	3	20	4	54	32	0	28	31	2	herd	94
1	3	23	10	57	35	0	25	31	2	herd	95
1	6	24	15	60	36	0	24	27	2	herd	96
1	6	27	16	58	38	0	20	27	2	herd	97
1	8	29	14	52	43	0	18	26	2	herd	98
1	7	31	16	54	42	0	22	20	2	herd	99
1	6	34	16	54	45	0	23	20	2	herd	100
1	8	36	15	57	44	0	25	17	2	herd	101
1	4	42	14	59	42	0	20	21	2	herd	102
1	4	38	14	58	41	0	23	20	2	herd	103
1	6	39	13	60	40	0	25	17	2	herd	104
1	4	40	9	61	38	0	28	18	2	herd	105
